# scTenifoldKnk: an efficient virtual knockout tool for gene function predictions via single-cell gene regulatory network perturbation

**DOI:** 10.1101/2021.03.22.436484

**Authors:** Daniel Osorio, Yan Zhong, Guanxun Li, Qian Xu, Yongjian Yang, Yanan Tian, Robert S. Chapkin, Jianhua Z. Huang, James J. Cai

**Affiliations:** Department of Veterinary Integrative Biosciences, Texas A&M University, College Station, TX 77843, USA; Key Laboratory of Advanced Theory and Application in Statistics and Data Science-MOE, School of Statistics, East China Normal University, Shanghai 200062, China; Department of Statistics, Texas A&M University, College Station, TX 77843, USA; Department of Electrical and Computer Engineering, Texas A&M University, College Station, TX 77843, USA; Department of Veterinary Physiology and Pharmacology, Texas A&M University, College Station, TX 77843, USA; Department of Nutrition, Texas A&M University, College Station, TX 77843, USA; Department of Biochemistry & Biophysics, Texas A&M University, College Station, TX 77843, USA; School of Data Science, The Chinese University of Hong Kong, Shenzhen, Guangdong 518172, China; Interdisciplinary Program of Genetics, Texas A&M University, College Station, TX 77843, USA

**Author notes:** Corresponding authors: J.Z.H. and J.J.C. Lead Contact: J.J.C.

## Abstract

**Bigger Picture:**

- Gene knockout (KO) experiments, using genetically altered animals, are a proven powerful approach to elucidate the role of a gene in a biological process. However, systematic KO experiments targeting many genes are usually prohibitive due to limited experimental and animal resources. Here, we present scTenifoldKnk, an efficient virtual KO tool that allows the systematic deletion of many genes individually. scTenifoldKnk uses single-cell RNA sequencing (scRNAseq) data from wild-type (WT) samples to predict gene function in a cell type-specific manner. We show that predictions made by scTenifoldKnk recapitulate findings from real-animal KO experiments. scTenifoldKnk has proven to be a powerful and effective approach for elucidating gene function, prioritizing KO targets, predicting experimental outcomes before real-animal KO experiments are conducted.

**Highlights:**

- scTenifoldKnk performs virtual KO experiments using scRNAseq data.
- scTenifoldKnk only requires data from WT samples; no data is needed from KO samples.
- Predictions made by scTenifoldKnk recapitulate findings from real-animal KO experiments.

**Data Science Maturity Level:** 

**eTOC blurb:** scTenifoldKnk is a machine learning workflow performing virtual KO experiments to predict gene function. It constructs gene regulatory networks using single-cell RNA sequencing data from wild-type samples and then computationally deletes target genes. Real-data applications demonstrate that scTenifoldKnk recapitulates findings of real-animal KO experiments and accurately predicts gene function in analyzed cells.

**Summary:** Gene knockout (KO) experiments are a proven, powerful approach for studying gene function. However, systematic KO experiments targeting a large number of genes are usually prohibitive due to the limit of experimental and animal resources. Here, we present scTenifoldKnk, an efficient virtual KO tool that enables systematic KO investigation of gene function using data from single-cell RNA sequencing (scRNAseq). In scTenifoldKnk analysis, a gene regulatory network (GRN) is first constructed from scRNAseq data of wild-type samples, and a target gene is then virtually deleted from the constructed GRN. Manifold alignment is used to align the resulting reduced GRN to the original GRN to identify differentially regulated genes, which are used to infer target gene functions in analyzed cells. We demonstrate that the scTenifoldKnk-based virtual KO analysis recapitulates the main findings of real-animal KO experiments and recovers the expected functions of genes in relevant cell types.
