## Supplementary Table 2 for "scTenifoldKnk: an efficient virtual knockout tool for gene function predictions via single-cell gene regulatory network perturbation"

### Sheet: Table S2
GENE	DISTANCE	Z	FC	P.VALUE	P.ADJ
Nkx2-1	0.000513	3.16079	6988616	0	0
Sftpc	2.36e-06	1.64864	147.36	6.55e-34	2.79e-30
Sfta2	1.95e-06	1.60449	101.239	8.16e-24	2.32e-20
Tmem100	1.89e-06	1.59692	94.8816	2.02e-22	4.31e-19
Slc34a2	1.82e-06	1.5878	87.7424	7.46e-21	1.27e-17
Egfl7	1.7e-06	1.57168	76.3672	2.36e-18	3.35e-15
Bex4	1.61e-06	1.55913	68.5205	1.26e-16	1.53e-13
Abca3	1.58e-06	1.55594	66.6514	3.24e-16	3.46e-13
Prex2	1.55e-06	1.55095	63.8287	1.36e-15	1.29e-12
S100g	1.54e-06	1.54989	63.2468	1.82e-15	1.56e-12
Sftpb	1.52e-06	1.54652	61.4245	4.6e-15	3.57e-12
BC028528	1.45e-06	1.53629	56.1941	6.57e-14	4.67e-11
Cxcl15	1.45e-06	1.53579	55.9494	7.44e-14	4.88e-11
Ramp2	1.44e-06	1.53456	55.3521	1.01e-13	6.14e-11
Wfdc2	1.42e-06	1.5314	53.8449	2.17e-13	1.22e-10
Pecam1	1.42e-06	1.53119	53.7468	2.28e-13	1.22e-10
Lpcat1	1.39e-06	1.52665	51.6604	6.6e-13	3.31e-10
Dram1	1.38e-06	1.52363	50.3128	1.31e-12	6.21e-10
Bex2	1.33e-06	1.51657	47.3015	6.09e-12	2.73e-09
Lamp3	1.32e-06	1.51456	46.4772	9.27e-12	3.95e-09
Npc2	1.3e-06	1.51103	45.0577	1.91e-11	7.77e-09
Spint2	1.29e-06	1.50814	43.9306	3.4e-11	1.28e-08
Gng11	1.29e-06	1.50807	43.9059	3.45e-11	1.28e-08
Napsa	1.28e-06	1.50733	43.619	3.99e-11	1.42e-08
Foxf1	1.27e-06	1.50566	42.9852	5.52e-11	1.82e-08
Pla2g1b	1.27e-06	1.50563	42.972	5.55e-11	1.82e-08
Muc1	1.27e-06	1.50506	42.7574	6.2e-11	1.96e-08
Cldn5	1.27e-06	1.50451	42.5536	6.88e-11	2.1e-08
Mgst1	1.25e-06	1.50249	41.8039	1.01e-10	2.97e-08
Ppp1r14c	1.25e-06	1.50151	41.4461	1.21e-10	3.45e-08
Cldn3	1.2e-06	1.49293	38.4291	5.68e-10	1.56e-07
Flt1	1.19e-06	1.49084	37.7287	8.13e-10	2.17e-07
Scn7a	1.19e-06	1.49002	37.4573	9.34e-10	2.42e-07
Acvrl1	1.15e-06	1.48267	35.1018	3.13e-09	7.74e-07
Cdh5	1.15e-06	1.48258	35.0738	3.17e-09	7.74e-07
Hc	1.15e-06	1.48183	34.8432	3.57e-09	8.47e-07
Clec1a	1.14e-06	1.47995	34.2671	4.8e-09	1.11e-06
Atp1b1	1.13e-06	1.47894	33.9653	5.61e-09	1.26e-06
Calcrl	1.13e-06	1.47826	33.7603	6.23e-09	1.36e-06
Ecscr	1.11e-06	1.47438	32.6194	1.12e-08	2.35e-06
Lgi3	1.11e-06	1.47433	32.6047	1.13e-08	2.35e-06
Egfl6	1.11e-06	1.47396	32.4976	1.19e-08	2.42e-06
Chchd10	1.09e-06	1.46983	31.3316	2.18e-08	4.32e-06
Thbd	1.06e-06	1.46334	29.5761	5.38e-08	1.04e-05
Cd93	1.03e-06	1.45829	28.2769	1.05e-07	1.99e-05
Nostrin	1.02e-06	1.45625	27.769	1.37e-07	2.54e-05
Ctla2a	1.02e-06	1.456	27.7078	1.41e-07	2.56e-05
Rasip1	1.02e-06	1.45529	27.5325	1.54e-07	2.75e-05
Emcn	1e-06	1.45223	26.7914	2.27e-07	3.95e-05
Alcam	1e-06	1.45131	26.5733	2.54e-07	4.33e-05
Tie1	9.97e-07	1.45055	26.3939	2.78e-07	4.66e-05
Ldb2	9.94e-07	1.44982	26.2221	3.04e-07	4.99e-05
Neat1	9.89e-07	1.44874	25.9706	3.47e-07	5.58e-05
Fabp5	9.81e-07	1.44703	25.5778	4.25e-07	6.71e-05
Clec14a	9.75e-07	1.44547	25.2233	5.11e-07	7.81e-05
Myct1	9.74e-07	1.44543	25.2153	5.13e-07	7.81e-05
Irx2	9.69e-07	1.44411	24.9201	5.98e-07	8.94e-05
Icam2	9.63e-07	1.44267	24.6011	7.05e-07	0.000104
Gpihbp1	9.55e-07	1.44103	24.2434	8.49e-07	0.000123
Gimap6	9.48e-07	1.43925	23.8601	1.04e-06	0.000147
Epcam	9.43e-07	1.43817	23.6304	1.17e-06	0.000163
Ptprf	9.39e-07	1.43723	23.4329	1.29e-06	0.000178
Sox17	9.38e-07	1.43684	23.3514	1.35e-06	0.000183
Epas1	9.32e-07	1.43546	23.0649	1.57e-06	0.000207
Marcks	9.32e-07	1.4354	23.0511	1.58e-06	0.000207
Emb	9.26e-07	1.43402	22.7675	1.83e-06	0.000233
Hpgd	9.26e-07	1.43401	22.7668	1.83e-06	0.000233
Irx1	9.18e-07	1.43208	22.3752	2.24e-06	0.000281
Pcdh1	9.14e-07	1.43103	22.1661	2.5e-06	0.000309
Sftpa1	9.11e-07	1.43039	22.0399	2.67e-06	0.000325
Tcf4	9.06e-07	1.42913	21.791	3.04e-06	0.000365
Crb3	8.97e-07	1.42697	21.3735	3.78e-06	0.000443
Ctsh	8.97e-07	1.42687	21.3538	3.82e-06	0.000443
S1pr1	8.96e-07	1.4268	21.3415	3.84e-06	0.000443
Atp8a1	8.95e-07	1.42638	21.2614	4.01e-06	0.000456
Sdc4	8.89e-07	1.42484	20.9692	4.67e-06	0.000524
Rnase4	8.85e-07	1.42396	20.8043	5.09e-06	0.000564
Etv5	8.84e-07	1.42358	20.7332	5.28e-06	0.000577
Irx3	8.83e-07	1.4234	20.6992	5.37e-06	0.00058
Arhgef15	8.76e-07	1.42159	20.3643	6.4e-06	0.000683
Pi4k2b	8.67e-07	1.41949	19.9839	7.81e-06	0.000823
Ace	8.66e-07	1.41905	19.9053	8.14e-06	0.000847
Pcdh17	8.65e-07	1.41886	19.872	8.28e-06	0.000851
Sdc1	8.48e-07	1.41448	19.1031	1.24e-05	0.001258
Scn3b	8.46e-07	1.41404	19.0271	1.29e-05	0.001294
Lmo2	8.46e-07	1.4138	18.9871	1.32e-05	0.001306
Ank3	8.4e-07	1.41242	18.7515	1.49e-05	0.00146
Nid1	8.4e-07	1.41229	18.7305	1.51e-05	0.00146
Gata2	8.38e-07	1.41193	18.6693	1.55e-05	0.00149
Sftpd	8.37e-07	1.41146	18.5905	1.62e-05	0.001536
Stmn2	8.36e-07	1.41114	18.5371	1.67e-05	0.001562
Ppp1r14a	8.34e-07	1.41072	18.4668	1.73e-05	0.001603
Klf2	8.31e-07	1.40993	18.3361	1.85e-05	0.001699
Cldn7	8.28e-07	1.40924	18.2217	1.97e-05	0.001785
Cxx1a	8.25e-07	1.4084	18.0837	2.11e-05	0.001899
Hilpda	8.18e-07	1.40641	17.7629	2.5e-05	0.002224
Fmo1	8.15e-07	1.40573	17.6535	2.65e-05	0.002331
1810011O10Rik	8.14e-07	1.40548	17.6145	2.71e-05	0.002355
Rbpjl	8.13e-07	1.40515	17.5611	2.78e-05	0.002398
Myzap	8.03e-07	1.40233	17.1192	3.51e-05	0.002995
Vamp8	7.97e-07	1.40069	16.8674	4.01e-05	0.003386
Car8	7.96e-07	1.40054	16.8441	4.06e-05	0.003394
Nrarp	7.96e-07	1.40035	16.816	4.12e-05	0.003411
Cebpa	7.93e-07	1.3997	16.7177	4.34e-05	0.003558
Srgn	7.9e-07	1.3987	16.5673	4.7e-05	0.003815
Sema3c	7.88e-07	1.39827	16.5028	4.86e-05	0.00391
Fendrr	7.86e-07	1.3975	16.3885	5.16e-05	0.004114
Cyyr1	7.84e-07	1.39705	16.3206	5.35e-05	0.004225
Tspan7	7.83e-07	1.39667	16.2646	5.51e-05	0.004312
Mcam	7.82e-07	1.39636	16.2191	5.64e-05	0.004376
Cdh1	7.78e-07	1.39539	16.0777	6.08e-05	0.004673
Cystm1	7.77e-07	1.39515	16.0432	6.19e-05	0.004701
Clic3	7.77e-07	1.39508	16.0327	6.23e-05	0.004701
Mfap2	7.75e-07	1.39441	15.9358	6.55e-05	0.004879
Plvap	7.75e-07	1.39436	15.9289	6.58e-05	0.004879
Ager	7.7e-07	1.3932	15.7621	7.18e-05	0.005283
Bcam	7.69e-07	1.3928	15.7048	7.4e-05	0.005399
Ctsc	7.68e-07	1.39262	15.6794	7.5e-05	0.005426
Cldn18	7.66e-07	1.39192	15.5799	7.91e-05	0.005671
Dcxr	7.65e-07	1.39163	15.5387	8.08e-05	0.005747
Atp6v1c2	7.64e-07	1.39123	15.4829	8.33e-05	0.00587
Chil1	7.59e-07	1.39004	15.3171	9.09e-05	0.006356
Serpinb6b	7.58e-07	1.38959	15.2544	9.4e-05	0.006517
Septin4	7.5e-07	1.38727	14.9371	0.000111	0.007648
Myh14	7.49e-07	1.38697	14.8955	0.000114	0.007756
Cd74	7.45e-07	1.38591	14.7534	0.000123	0.008297
Mest	7.35e-07	1.38276	14.3377	0.000153	0.010263
Soat1	7.32e-07	1.38198	14.2358	0.000161	0.01075
Hmcn1	7.29e-07	1.38087	14.0934	0.000174	0.011429
Acot1	7.28e-07	1.38086	14.0913	0.000174	0.011429
Hoxa5	7.27e-07	1.3803	14.02	0.000181	0.01178
Trf	7.26e-07	1.37998	13.979	0.000185	0.011949
Prss8	7.24e-07	1.37945	13.9118	0.000192	0.01229
Zeb2	7.22e-07	1.37875	13.8235	0.000201	0.012786
Slc1a5	7.2e-07	1.37831	13.7683	0.000207	0.01307
Lmo7	7.16e-07	1.37706	13.6125	0.000225	0.014095
Gde1	7.13e-07	1.37622	13.5094	0.000237	0.014783
Avpi1	7.09e-07	1.37496	13.3556	0.000258	0.01593
H2afj	7.07e-07	1.37428	13.2729	0.000269	0.016528
Tmem243	7.03e-07	1.37292	13.1094	0.000294	0.017906
Matn4	7.02e-07	1.37262	13.0735	0.000299	0.018123
Cbr2	6.91e-07	1.36923	12.6755	0.00037	0.02226
Ces1d	6.89e-07	1.36848	12.5891	0.000388	0.02315
AU021092	6.86e-07	1.36768	12.4973	0.000408	0.024146
Clec2d	6.85e-07	1.36745	12.4714	0.000413	0.024315
Plpp3	6.85e-07	1.36722	12.4456	0.000419	0.024427
Fgfr2	6.84e-07	1.36715	12.4372	0.000421	0.024427
Ezr	6.82e-07	1.36637	12.3491	0.000441	0.025435
Cat	6.8e-07	1.36591	12.2968	0.000454	0.025982
Mbip	6.77e-07	1.36479	12.1716	0.000485	0.0276
Tmem204	6.77e-07	1.36463	12.1541	0.00049	0.027675
Hlx	6.74e-07	1.36381	12.0637	0.000514	0.02886
Tmem238	6.74e-07	1.3637	12.0509	0.000518	0.028869
Mettl7a1	6.66e-07	1.36103	11.761	0.000605	0.03351
Impdh1	6.6e-07	1.35936	11.5821	0.000666	0.036654
Krt18	6.59e-07	1.35897	11.541	0.000681	0.037233
Icam1	6.53e-07	1.35676	11.3105	0.000771	0.041731
Krt8	6.52e-07	1.35671	11.3055	0.000773	0.041731
Crlf1	6.49e-07	1.35559	11.1899	0.000822	0.043899
Atp11a	6.49e-07	1.35557	11.1881	0.000823	0.043899
Slc39a8	6.49e-07	1.35543	11.1732	0.00083	0.043979
Rhoj	6.48e-07	1.35528	11.1578	0.000837	0.044072
Gprc5a	6.48e-07	1.35505	11.1346	0.000847	0.044243
Rab25	6.47e-07	1.35499	11.1278	0.00085	0.044243
Ociad2	6.45e-07	1.35407	11.0349	0.000894	0.046233
Exosc7	6.44e-07	1.35394	11.0213	0.000901	0.046293
Tspan15	6.44e-07	1.35381	11.0085	0.000907	0.046337
Aqp5	6.42e-07	1.35303	10.9299	0.000946	0.047869
Tbx2	6.41e-07	1.35299	10.9261	0.000948	0.047869
Npw	6.4e-07	1.35261	10.8878	0.000968	0.048582
Sparcl1	6.39e-07	1.35223	10.8509	0.000987	0.049271
