## Supplementary Table 6 for "scTenifoldKnk: an efficient virtual knockout tool for gene function predictions via single-cell gene regulatory network perturbation"

### Sheet: Table S6
GENE	DISTANCE	Z	FC	P.VALUE	P.ADJ
Dmd	1.86e-05	2.32137	357445	0	0
Rac2	5.84e-07	1.78227	353.33	7.98e-79	3.86e-75
Ptpn18	5.18e-07	1.76416	277.889	2.17e-62	6.98e-59
Cd53	4.92e-07	1.75638	250.629	1.89e-56	4.58e-53
Hmha1	4.54e-07	1.74434	213.553	2.31e-48	4.46e-45
Gmfg	4.42e-07	1.74051	202.955	4.73e-46	7.63e-43
Srgn	3.55e-07	1.70758	130.809	2.73e-30	3.77e-27
Cd52	3.5e-07	1.70553	127.284	1.61e-29	1.95e-26
Ptprc	3.47e-07	1.70422	125.059	4.94e-29	5.31e-26
Lcp1	3.16e-07	1.69009	103.527	2.57e-24	2.48e-21
Ikzf1	3.13e-07	1.6887	101.61	6.76e-24	5.94e-21
Coro1a	3.13e-07	1.68857	101.437	7.38e-24	5.95e-21
Anxa3	3.02e-07	1.68356	94.8573	2.05e-22	1.52e-19
Arhgap30	3.01e-07	1.68305	94.2055	2.84e-22	1.96e-19
Cytip	2.83e-07	1.67356	82.9542	8.4e-20	5.41e-17
Btg1	2.7e-07	1.6668	75.7581	3.21e-18	1.94e-15
Arhgdib	2.67e-07	1.66489	73.8332	8.5e-18	4.84e-15
Pla1a	2.62e-07	1.66207	71.0939	3.41e-17	1.83e-14
Igfbp7	2.56e-07	1.65864	67.8895	1.73e-16	8.8e-14
Car8	2.53e-07	1.65689	66.3087	3.86e-16	1.86e-13
Laptm5	2.52e-07	1.65645	65.9146	4.71e-16	2.17e-13
Ucp2	2.45e-07	1.65196	62.053	3.34e-15	1.47e-12
Selplg	2.41e-07	1.6497	60.1993	8.57e-15	3.6e-12
Pi16	2.4e-07	1.64943	59.982	9.57e-15	3.86e-12
Sbsn	2.4e-07	1.64923	59.8174	1.04e-14	4.03e-12
Sparcl1	2.36e-07	1.64643	57.6079	3.2e-14	1.19e-11
Hcls1	2.32e-07	1.64399	55.7397	8.27e-14	2.88e-11
Gpm6b	2.32e-07	1.64396	55.7247	8.34e-14	2.88e-11
Aldh1a3	2.31e-07	1.64314	55.1066	1.14e-13	3.81e-11
Epsti1	2.27e-07	1.64073	53.3487	2.79e-13	9e-11
Itga4	2.26e-07	1.64026	53.0128	3.31e-13	1.03e-10
Chst1	2.21e-07	1.63707	50.7822	1.03e-12	3.12e-10
Bmp7	2.14e-07	1.63187	47.3426	5.96e-12	1.75e-09
Bmp3	2.11e-07	1.6303	46.352	9.88e-12	2.81e-09
Cd48	2.05e-07	1.62554	43.4679	4.31e-11	1.19e-08
Bin2	2.04e-07	1.62482	43.0502	5.34e-11	1.43e-08
Matn2	2.03e-07	1.62461	42.9241	5.69e-11	1.49e-08
AB124611	2.02e-07	1.62387	42.4999	7.07e-11	1.8e-08
Lurap1l	1.99e-07	1.62108	40.9256	1.58e-10	3.92e-08
Il18	1.97e-07	1.61977	40.2124	2.28e-10	5.44e-08
Procr	1.97e-07	1.6197	40.1723	2.33e-10	5.44e-08
Ms4a6b	1.97e-07	1.61964	40.1399	2.36e-10	5.44e-08
Wnt2	1.96e-07	1.619	39.7962	2.82e-10	6.34e-08
Tpd52	1.95e-07	1.61824	39.3904	3.47e-10	7.63e-08
Dpp4	1.91e-07	1.61555	37.98	7.15e-10	1.54e-07
Atp1a2	1.91e-07	1.61519	37.7975	7.85e-10	1.65e-07
Smpd3	1.88e-07	1.61331	36.8502	1.28e-09	2.63e-07
Wfdc1	1.88e-07	1.6128	36.5948	1.45e-09	2.93e-07
Rorb	1.87e-07	1.6118	36.1058	1.87e-09	3.69e-07
Lat2	1.86e-07	1.61148	35.9505	2.02e-09	3.92e-07
Crlf3	1.84e-07	1.60978	35.1317	3.08e-09	5.84e-07
Ms4a4d	1.84e-07	1.60944	34.971	3.35e-09	6.22e-07
Emp2	1.83e-07	1.60925	34.8818	3.5e-09	6.39e-07
Opcml	1.83e-07	1.60905	34.789	3.67e-09	6.58e-07
Sema3c	1.83e-07	1.60885	34.6955	3.86e-09	6.78e-07
Ptpn6	1.81e-07	1.60712	33.8891	5.83e-09	1.01e-06
Npr1	1.81e-07	1.607	33.8382	5.99e-09	1.02e-06
Cd9	1.77e-07	1.60416	32.5618	1.15e-08	1.93e-06
Pcdh20	1.76e-07	1.60343	32.2418	1.36e-08	2.23e-06
Emilin2	1.76e-07	1.60302	32.0629	1.49e-08	2.41e-06
Fam49b	1.75e-07	1.60247	31.8249	1.69e-08	2.68e-06
Plekho1	1.73e-07	1.60029	30.8997	2.72e-08	4.24e-06
Efhd1	1.72e-07	1.59951	30.574	3.21e-08	4.93e-06
Cnn2	1.71e-07	1.59919	30.4446	3.44e-08	5.19e-06
Fam65b	1.69e-07	1.5975	29.7539	4.91e-08	7.3e-06
Tm6sf1	1.68e-07	1.59614	29.2095	6.5e-08	9.52e-06
Ly86	1.67e-07	1.59519	28.8389	7.87e-08	1.14e-05
Efemp1	1.66e-07	1.59464	28.6219	8.8e-08	1.25e-05
Hn1	1.65e-07	1.5936	28.2245	1.08e-07	1.51e-05
Vwa1	1.62e-07	1.59122	27.3273	1.72e-07	2.37e-05
Tspan13	1.62e-07	1.59105	27.2661	1.77e-07	2.42e-05
Tyrobp	1.6e-07	1.58868	26.4031	2.77e-07	3.72e-05
H2-DMa	1.59e-07	1.58839	26.2977	2.93e-07	3.88e-05
Fcer1g	1.59e-07	1.58819	26.2281	3.03e-07	3.93e-05
Stmn4	1.59e-07	1.58817	26.2194	3.05e-07	3.93e-05
Edn1	1.58e-07	1.58764	26.0338	3.35e-07	4.27e-05
Fyb	1.58e-07	1.58695	25.792	3.8e-07	4.78e-05
Kcna2	1.57e-07	1.58617	25.5209	4.38e-07	5.43e-05
Tmem158	1.56e-07	1.58582	25.3982	4.66e-07	5.71e-05
Rhou	1.55e-07	1.58402	24.7848	6.41e-07	7.75e-05
Mdk	1.52e-07	1.58187	24.0717	9.28e-07	0.000111
Ndrg2	1.52e-07	1.58174	24.0317	9.48e-07	0.000111
Dpep1	1.52e-07	1.5817	24.0175	9.55e-07	0.000111
Galnt16	1.52e-07	1.58167	24.0062	9.6e-07	0.000111
Ctss	1.49e-07	1.57824	22.9174	1.69e-06	0.000192
Tmsb4x	1.48e-07	1.57761	22.72	1.87e-06	0.000211
Spry1	1.47e-07	1.57631	22.3234	2.3e-06	0.000256
Tmem204	1.46e-07	1.57608	22.2553	2.39e-06	0.000262
Gfpt2	1.46e-07	1.57531	22.0222	2.7e-06	0.000293
Napsa	1.45e-07	1.57426	21.7114	3.17e-06	0.000341
Ndufa4l2	1.44e-07	1.57356	21.5052	3.53e-06	0.000375
Creb5	1.44e-07	1.57325	21.4141	3.7e-06	0.000389
Pdgfrl	1.43e-07	1.57216	21.0995	4.36e-06	0.000453
Lpl	1.41e-07	1.57012	20.5238	5.89e-06	0.000606
Col6a6	1.4e-07	1.56942	20.3287	6.52e-06	0.000664
Fn1	1.4e-07	1.56929	20.2938	6.64e-06	0.000669
Fxyd6	1.4e-07	1.56898	20.2068	6.95e-06	0.000693
Ncf2	1.39e-07	1.5682	19.9952	7.76e-06	0.000766
Ppp1r15a	1.38e-07	1.56684	19.6278	9.41e-06	0.000917
Traf3ip3	1.38e-07	1.56678	19.6131	9.48e-06	0.000917
Col18a1	1.37e-07	1.56669	19.5896	9.6e-06	0.000919
Col4a2	1.37e-07	1.56625	19.4715	1.02e-05	0.000965
Pygm	1.37e-07	1.5662	19.4587	1.03e-05	0.000965
Adgrd1	1.37e-07	1.56588	19.3751	1.07e-05	0.000999
Meox1	1.36e-07	1.56567	19.3188	1.11e-05	0.001019
Mgp	1.35e-07	1.56459	19.0368	1.28e-05	0.00117
B4galnt1	1.35e-07	1.564	18.885	1.39e-05	0.001236
Abca8a	1.35e-07	1.56399	18.8831	1.39e-05	0.001236
Ier5	1.35e-07	1.56397	18.8784	1.39e-05	0.001236
Hdac7	1.35e-07	1.56357	18.7739	1.47e-05	0.001294
Tsc22d1	1.33e-07	1.56241	18.4822	1.72e-05	0.001494
Dbn1	1.33e-07	1.56191	18.3562	1.83e-05	0.001582
Sema5a	1.32e-07	1.56092	18.1102	2.08e-05	0.001784
Fam105a	1.32e-07	1.56056	18.022	2.18e-05	0.001853
Tek	1.31e-07	1.55967	17.8052	2.45e-05	0.002058
Samhd1	1.31e-07	1.55947	17.7561	2.51e-05	0.002094
5730508B09Rik	1.3e-07	1.55888	17.6157	2.7e-05	0.002235
Cst3	1.3e-07	1.55866	17.5624	2.78e-05	0.002279
Thbd	1.29e-07	1.55778	17.3527	3.1e-05	0.002523
Rbp1	1.29e-07	1.55751	17.2898	3.21e-05	0.002587
Adam33	1.29e-07	1.55726	17.23	3.31e-05	0.002647
Vps37b	1.27e-07	1.55556	16.8356	4.08e-05	0.003232
Cspg4	1.27e-07	1.5552	16.7535	4.26e-05	0.003347
Sertad4	1.27e-07	1.55494	16.6952	4.39e-05	0.003424
Cd248	1.27e-07	1.55472	16.6457	4.51e-05	0.003486
Deptor	1.26e-07	1.55373	16.4215	5.07e-05	0.003872
Il1rl2	1.26e-07	1.5537	16.4164	5.08e-05	0.003872
Cav1	1.24e-07	1.55171	15.977	6.41e-05	0.004845
Boc	1.24e-07	1.55134	15.8961	6.69e-05	0.005017
F2r	1.23e-07	1.55051	15.7172	7.36e-05	0.005472
Clec1a	1.21e-07	1.54846	15.2855	9.24e-05	0.006824
Rassf3	1.21e-07	1.54792	15.1738	9.81e-05	0.007185
Spry4	1.2e-07	1.54728	15.0406	0.000105	0.007604
Synm	1.2e-07	1.54727	15.0383	0.000105	0.007604
Plau	1.2e-07	1.54709	15.0025	0.000107	0.007692
Cpe	1.2e-07	1.54658	14.8985	0.000113	0.008068
Enho	1.19e-07	1.54543	14.6675	0.000128	0.009053
Anxa1	1.19e-07	1.54518	14.6165	0.000132	0.009235
Clec11a	1.18e-07	1.54487	14.5554	0.000136	0.009421
Olfml3	1.18e-07	1.54485	14.5516	0.000136	0.009421
Slc43a3	1.18e-07	1.54393	14.3698	0.00015	0.010298
Mef2c	1.18e-07	1.54387	14.3573	0.000151	0.010298
Slc16a9	1.16e-07	1.54214	14.0234	0.000181	0.012211
Rgs2	1.16e-07	1.54153	13.9079	0.000192	0.012895
Epha4	1.15e-07	1.54028	13.6729	0.000218	0.014513
Col5a3	1.14e-07	1.53982	13.5871	0.000228	0.015088
Lyn	1.14e-07	1.53974	13.5721	0.00023	0.015091
Fscn1	1.14e-07	1.53968	13.5611	0.000231	0.015091
Enpp1	1.14e-07	1.53926	13.4826	0.000241	0.015533
Lrrfip1	1.14e-07	1.53925	13.4817	0.000241	0.015533
Spats2l	1.13e-07	1.53859	13.3607	0.000257	0.016458
Qpct	1.13e-07	1.53818	13.2866	0.000267	0.017009
C3	1.13e-07	1.53771	13.2021	0.00028	0.017677
Tmem119	1.13e-07	1.5376	13.1809	0.000283	0.017763
Cd82	1.13e-07	1.53738	13.142	0.000289	0.018018
Cystm1	1.12e-07	1.53722	13.1134	0.000293	0.018178
Krtdap	1.12e-07	1.53684	13.0461	0.000304	0.018723
Plekha6	1.12e-07	1.53661	13.0041	0.000311	0.019027
Basp1	1.12e-07	1.5363	12.9504	0.00032	0.019457
Gnb4	1.12e-07	1.53608	12.9108	0.000327	0.019748
C1s1	1.11e-07	1.53594	12.8872	0.000331	0.019875
Gas6	1.11e-07	1.53584	12.869	0.000334	0.019946
Stk10	1.11e-07	1.53521	12.7581	0.000354	0.021034
Il18r1	1.11e-07	1.53502	12.7259	0.000361	0.021268
Cmah	1.11e-07	1.53487	12.6989	0.000366	0.021322
Enpp2	1.11e-07	1.53486	12.6985	0.000366	0.021322
Emilin1	1.1e-07	1.53377	12.5109	0.000405	0.023432
Phlda3	1.1e-07	1.53351	12.4655	0.000415	0.023866
Scn7a	1.1e-07	1.53338	12.4438	0.000419	0.024001
Septin11	1.09e-07	1.53318	12.4092	0.000427	0.024307
Zfp385a	1.09e-07	1.53259	12.3095	0.000451	0.02549
Myo10	1.09e-07	1.5323	12.2624	0.000462	0.025872
Mmp23	1.09e-07	1.53229	12.26	0.000463	0.025872
Stard13	1.08e-07	1.53106	12.0559	0.000516	0.028698
Fam132a	1.08e-07	1.53075	12.0043	0.000531	0.029335
H2-DMb1	1.07e-07	1.52983	11.8546	0.000575	0.031609
Mbnl2	1.06e-07	1.52882	11.6924	0.000628	0.034223
Lamb1	1.06e-07	1.52878	11.6857	0.00063	0.034223
Cldn3	1.06e-07	1.52804	11.5695	0.00067	0.036225
Dact3	1.05e-07	1.52771	11.5163	0.00069	0.03707
Cdh11	1.05e-07	1.52687	11.3859	0.00074	0.039544
Evl	1.05e-07	1.52668	11.3553	0.000752	0.039981
Dmkn	1.04e-07	1.52632	11.2997	0.000775	0.04097
Baz1a	1.04e-07	1.52616	11.2759	0.000785	0.041275
Col4a4	1.04e-07	1.52605	11.2591	0.000792	0.041424
Pdgfra	1.04e-07	1.52561	11.1916	0.000822	0.042727
Tsc22d3	1.04e-07	1.52523	11.1334	0.000848	0.043853
Prrx2	1.03e-07	1.52489	11.0809	0.000872	0.044872
Rcsd1	1.03e-07	1.5244	11.0075	0.000907	0.046438
Tmeff2	1.03e-07	1.52409	10.9607	0.000931	0.047375
