## Supplementary Table 7 for "scTenifoldKnk: an efficient virtual knockout tool for gene function predictions via single-cell gene regulatory network perturbation"

### Sheet: Table S7
GENE	DISTANCE	Z	FC	P.VALUE	P.ADJ
Mecp2	2.49e-05	3.88011	2444772	0	0
H3f3b	1.43e-07	2.31956	80.4907	2.92e-19	1.15e-15
Vamp1	1.22e-07	2.27759	58.7676	1.77e-14	4.13e-11
Syt11	1.22e-07	2.27682	58.4322	2.1e-14	4.13e-11
Prdx1	1.2e-07	2.27351	56.9919	4.38e-14	6.87e-11
Ctxn1	1.19e-07	2.27048	55.7085	8.41e-14	9.89e-11
Slc36a1	1.19e-07	2.27026	55.6154	8.81e-14	9.89e-11
Meg3	1.18e-07	2.26809	54.715	1.39e-13	1.37e-10
Psma6	1.11e-07	2.25195	48.4441	3.4e-12	2.97e-09
Kcna2	1.08e-07	2.24553	46.1485	1.1e-11	8.61e-09
Pafah1b3	1.04e-07	2.23396	42.2775	7.92e-11	5.65e-08
Lynx1	1.02e-07	2.22923	40.7902	1.69e-10	1.07e-07
Stmn1	1.02e-07	2.22879	40.6541	1.82e-10	1.07e-07
Scn8a	1.02e-07	2.22846	40.5526	1.91e-10	1.07e-07
Nat8l	1e-07	2.22544	39.632	3.07e-10	1.59e-07
Gas7	1e-07	2.22506	39.52	3.25e-10	1.59e-07
Psmb2	9.82e-08	2.21977	37.9636	7.21e-10	3.33e-07
Psmb3	9.77e-08	2.21845	37.5843	8.75e-10	3.82e-07
Calm2	9.7e-08	2.21635	36.9899	1.19e-09	4.91e-07
Diras1	9.6e-08	2.21371	36.2545	1.73e-09	6.8e-07
Nacc2	9.44e-08	2.20917	35.0234	3.26e-09	1.22e-06
Rnf157	9.32e-08	2.20589	34.1601	5.08e-09	1.81e-06
Kcnc1	9.09e-08	2.19925	32.4758	1.21e-08	4.12e-06
Kcnab2	9.01e-08	2.19693	31.906	1.62e-08	5.3e-06
Fam168a	8.85e-08	2.19243	30.829	2.82e-08	8.85e-06
Scn2b	8.8e-08	2.19094	30.4795	3.37e-08	1.02e-05
Psmb6	8.77e-08	2.18987	30.2326	3.83e-08	1.11e-05
Dctn3	8.75e-08	2.18929	30.0996	4.1e-08	1.15e-05
Scn1a	8.72e-08	2.18842	29.8982	4.55e-08	1.23e-05
Rheb	8.7e-08	2.18792	29.7858	4.83e-08	1.26e-05
Ahcyl1	8.66e-08	2.18654	29.4729	5.67e-08	1.44e-05
Fgf1	8.62e-08	2.18552	29.2444	6.38e-08	1.57e-05
Atp2b2	8.59e-08	2.18463	29.0453	7.07e-08	1.64e-05
Syt7	8.59e-08	2.18462	29.0431	7.08e-08	1.64e-05
Rn7sk	8.55e-08	2.18326	28.7422	8.27e-08	1.86e-05
Got2	8.39e-08	2.17825	27.6626	1.44e-07	3.15e-05
Nt5dc3	8.37e-08	2.17762	27.5293	1.55e-07	3.21e-05
Hspa12a	8.36e-08	2.17757	27.5195	1.56e-07	3.21e-05
Enah	8.34e-08	2.17682	27.3609	1.69e-07	3.4e-05
Thy1	8.3e-08	2.17559	27.1049	1.93e-07	3.78e-05
Dnajc27	8.25e-08	2.17411	26.7989	2.26e-07	4.32e-05
Nceh1	8.24e-08	2.17358	26.6912	2.39e-07	4.46e-05
AC122223.2	8.18e-08	2.17176	26.3207	2.89e-07	5.28e-05
Ncdn	8.13e-08	2.17013	25.9942	3.42e-07	6.11e-05
Tmem50b	8.07e-08	2.16822	25.6178	4.16e-07	7.26e-05
Ahi1	8.06e-08	2.16787	25.5483	4.31e-07	7.37e-05
Cs	8.04e-08	2.1672	25.4173	4.62e-07	7.72e-05
Klhdc2	7.98e-08	2.16527	25.0444	5.6e-07	9.17e-05
Gabra1	7.96e-08	2.16478	24.9496	5.88e-07	9.43e-05
Abat	7.95e-08	2.16435	24.869	6.14e-07	9.64e-05
Itm2b	7.94e-08	2.164	24.8023	6.35e-07	9.78e-05
Actb	7.92e-08	2.16343	24.6928	6.72e-07	0.000102
Zbtb7a	7.92e-08	2.1632	24.6493	6.88e-07	0.000102
Hspa4l	7.91e-08	2.16295	24.6026	7.05e-07	0.000102
Cdk5r2	7.89e-08	2.16249	24.5157	7.37e-07	0.000105
Purb	7.89e-08	2.16238	24.4945	7.45e-07	0.000105
Gas5	7.85e-08	2.16089	24.2173	8.61e-07	0.000119
Ncs1	7.82e-08	2.16005	24.061	9.33e-07	0.000126
Ndufc2	7.81e-08	2.15976	24.0083	9.59e-07	0.000128
Kcna6	7.79e-08	2.15893	23.8553	1.04e-06	0.000135
Map1a	7.78e-08	2.15881	23.8333	1.05e-06	0.000135
Kif5a	7.77e-08	2.1584	23.7583	1.09e-06	0.000138
Mapk8ip3	7.76e-08	2.15791	23.6682	1.14e-06	0.000143
Baiap3	7.75e-08	2.15755	23.6044	1.18e-06	0.000145
Atp2a2	7.74e-08	2.15733	23.5647	1.21e-06	0.000146
Ttyh3	7.7e-08	2.15615	23.3511	1.35e-06	0.000158
Syt1	7.7e-08	2.15613	23.3482	1.35e-06	0.000158
Aatk	7.67e-08	2.15507	23.1575	1.49e-06	0.000172
Aak1	7.66e-08	2.15479	23.1088	1.53e-06	0.000174
Gm23935	7.66e-08	2.15465	23.0829	1.55e-06	0.000174
Camk4	7.65e-08	2.15419	23.0014	1.62e-06	0.000177
Agpat3	7.65e-08	2.15416	22.9964	1.62e-06	0.000177
Eef1a2	7.61e-08	2.15306	22.8026	1.8e-06	0.000191
Ogdh	7.61e-08	2.153	22.7936	1.8e-06	0.000191
Fut9	7.55e-08	2.15102	22.4489	2.16e-06	0.000226
Clstn1	7.54e-08	2.15062	22.3798	2.24e-06	0.000231
Cdk14	7.53e-08	2.15022	22.31	2.32e-06	0.000237
Atp1a3	7.51e-08	2.14944	22.1776	2.49e-06	0.00025
Lpgat1	7.49e-08	2.14868	22.0481	2.66e-06	0.000264
Trak2	7.48e-08	2.14836	21.994	2.73e-06	0.000269
Slc6a17	7.46e-08	2.14782	21.9034	2.87e-06	0.000278
Dnm3	7.46e-08	2.14768	21.8787	2.9e-06	0.000278
AC163442.1	7.45e-08	2.14738	21.8281	2.98e-06	0.000282
Syp	7.44e-08	2.14719	21.7975	3.03e-06	0.000283
Wasf3	7.42e-08	2.1463	21.6476	3.28e-06	0.000303
Bend6	7.4e-08	2.14577	21.56	3.43e-06	0.000313
Rab6b	7.4e-08	2.14551	21.5168	3.51e-06	0.000317
Atp6v0a1	7.38e-08	2.14498	21.4294	3.67e-06	0.000327
Atxn7l3	7.37e-08	2.14476	21.3931	3.74e-06	0.000327
Fbxo41	7.37e-08	2.14474	21.3892	3.75e-06	0.000327
Stx1b	7.37e-08	2.14446	21.3432	3.84e-06	0.00033
Tecr	7.36e-08	2.14438	21.331	3.86e-06	0.00033
Cx3cl1	7.36e-08	2.14418	21.2976	3.93e-06	0.000332
Adgrb1	7.35e-08	2.14377	21.2304	4.07e-06	0.00034
Prrt2	7.3e-08	2.14215	20.9668	4.67e-06	0.000383
Pygb	7.3e-08	2.14213	20.9639	4.68e-06	0.000383
Napb	7.26e-08	2.14076	20.7447	5.25e-06	0.000425
Vps28	7.26e-08	2.14056	20.7118	5.34e-06	0.000425
Cadps	7.26e-08	2.14052	20.7055	5.36e-06	0.000425
Trim37	7.25e-08	2.14028	20.6679	5.46e-06	0.000425
Ndrg4	7.25e-08	2.14028	20.6675	5.46e-06	0.000425
Dnm1	7.24e-08	2.14015	20.6468	5.52e-06	0.000425
Fam168b	7.23e-08	2.13968	20.573	5.74e-06	0.000438
Pfdn5	7.21e-08	2.13893	20.4537	6.11e-06	0.000461
Pitpna	7.19e-08	2.13835	20.3626	6.41e-06	0.000476
Srcin1	7.19e-08	2.13833	20.3589	6.42e-06	0.000476
Fam126b	7.18e-08	2.13793	20.2969	6.63e-06	0.000485
Csrnp3	7.18e-08	2.13787	20.2867	6.67e-06	0.000485
Rab11fip4	7.18e-08	2.13765	20.2529	6.78e-06	0.000489
Sv2a	7.16e-08	2.13725	20.1909	7.01e-06	0.0005
Zmat3	7.14e-08	2.13628	20.0401	7.58e-06	0.000537
Nefl	7.12e-08	2.13572	19.9538	7.93e-06	0.000556
Nova1	7.11e-08	2.13539	19.9028	8.15e-06	0.000566
Nsd2	7.09e-08	2.13441	19.7536	8.81e-06	0.000607
Ttbk2	7.08e-08	2.13413	19.7102	9.01e-06	0.000608
Kcnma1	7.08e-08	2.13407	19.7013	9.05e-06	0.000608
Syn1	7.08e-08	2.13406	19.6996	9.06e-06	0.000608
Synj1	7.07e-08	2.13394	19.6813	9.15e-06	0.000609
Sdhb	7.05e-08	2.13305	19.5473	9.81e-06	0.000645
Atp13a2	7.05e-08	2.133	19.5396	9.85e-06	0.000645
Myt1l	7.04e-08	2.13277	19.5056	1e-05	0.000651
Ndrg3	7.03e-08	2.13232	19.4372	1.04e-05	0.000659
Rian	7.03e-08	2.13231	19.4354	1.04e-05	0.000659
Eno2	7.03e-08	2.13231	19.4353	1.04e-05	0.000659
Ina	7.02e-08	2.13209	19.4023	1.06e-05	0.000665
Septin3	7.02e-08	2.13197	19.3848	1.07e-05	0.000666
Nfe2l1	7.01e-08	2.13169	19.3435	1.09e-05	0.000675
Cntnap1	6.99e-08	2.13075	19.2032	1.18e-05	0.000721
Efr3b	6.97e-08	2.12999	19.091	1.25e-05	0.000752
Cab39	6.96e-08	2.12992	19.0807	1.25e-05	0.000752
Hacd3	6.96e-08	2.1299	19.078	1.25e-05	0.000752
Dscam	6.95e-08	2.12932	18.993	1.31e-05	0.000778
Mfn2	6.94e-08	2.12917	18.971	1.33e-05	0.000778
Hk1	6.94e-08	2.12917	18.9705	1.33e-05	0.000778
Dpp6	6.92e-08	2.12836	18.8525	1.41e-05	0.000821
Snap91	6.92e-08	2.12828	18.8408	1.42e-05	0.000821
Arrb1	6.92e-08	2.1281	18.8143	1.44e-05	0.000826
Prkce	6.91e-08	2.12798	18.7974	1.45e-05	0.000827
Ptprs	6.91e-08	2.12772	18.7591	1.48e-05	0.000838
Slc24a3	6.9e-08	2.12758	18.7392	1.5e-05	0.000841
Scamp5	6.89e-08	2.12703	18.6604	1.56e-05	0.00087
Mat2a	6.88e-08	2.12676	18.6211	1.59e-05	0.000882
Slc27a4	6.87e-08	2.12639	18.5685	1.64e-05	0.0009
Chrnb2	6.85e-08	2.12576	18.4779	1.72e-05	0.000934
Zdhhc22	6.85e-08	2.12571	18.4711	1.73e-05	0.000934
Rab5b	6.84e-08	2.12542	18.4288	1.76e-05	0.000937
Spock2	6.84e-08	2.12538	18.4235	1.77e-05	0.000937
Peg13	6.84e-08	2.12531	18.4139	1.78e-05	0.000937
Tmem178b	6.84e-08	2.1253	18.4131	1.78e-05	0.000937
Ndufs3	6.84e-08	2.12516	18.3924	1.8e-05	0.00094
Kcnq2	6.84e-08	2.12509	18.3822	1.81e-05	0.00094
Gnaq	6.83e-08	2.12476	18.3351	1.85e-05	0.000957
Cntn1	6.82e-08	2.12448	18.296	1.89e-05	0.000969
Arhgap44	6.82e-08	2.12441	18.2857	1.9e-05	0.000969
Actr1b	6.82e-08	2.12433	18.2743	1.91e-05	0.000969
Celsr2	6.8e-08	2.12385	18.2078	1.98e-05	0.000992
Plxna4	6.8e-08	2.12384	18.2058	1.98e-05	0.000992
Slc2a3	6.8e-08	2.12357	18.1673	2.02e-05	0.000996
Hmgcs1	6.79e-08	2.12352	18.1603	2.03e-05	0.000996
Mfsd6	6.79e-08	2.12343	18.1475	2.04e-05	0.000996
Tspan7	6.79e-08	2.12337	18.1391	2.05e-05	0.000996
Camk2n2	6.79e-08	2.12327	18.1259	2.07e-05	0.000996
Nsf	6.79e-08	2.12325	18.1233	2.07e-05	0.000996
Atp6v0b	6.78e-08	2.12315	18.1094	2.09e-05	0.000996
Zyg11b	6.78e-08	2.12311	18.103	2.09e-05	0.000996
Camk2g	6.78e-08	2.12279	18.0587	2.14e-05	0.001013
Vdac3	6.77e-08	2.12262	18.0354	2.17e-05	0.00102
Endod1	6.76e-08	2.12222	17.979	2.23e-05	0.001044
Iqsec3	6.76e-08	2.12203	17.9536	2.26e-05	0.001052
Clip3	6.75e-08	2.12192	17.9376	2.28e-05	0.001055
Arhgef4	6.74e-08	2.12153	17.8837	2.35e-05	0.001079
Ndufb6	6.73e-08	2.12099	17.8093	2.44e-05	0.001115
Nudt3	6.73e-08	2.1209	17.7972	2.46e-05	0.001116
Epha5	6.71e-08	2.12024	17.7056	2.58e-05	0.001164
Gsk3a	6.71e-08	2.12012	17.69	2.6e-05	0.001167
Msl1	6.7e-08	2.12003	17.678	2.62e-05	0.001168
Cbx6	6.7e-08	2.11988	17.657	2.65e-05	0.001174
Elovl6	6.7e-08	2.11971	17.6335	2.68e-05	0.001175
Rap1gds1	6.7e-08	2.1197	17.6331	2.68e-05	0.001175
Syngr1	6.68e-08	2.11925	17.571	2.77e-05	0.001208
Dzank1	6.68e-08	2.11898	17.5343	2.82e-05	0.001224
Wdr82	6.67e-08	2.11864	17.4893	2.89e-05	0.001247
Vapa	6.65e-08	2.11813	17.4199	3e-05	0.001286
Megf11	6.65e-08	2.11793	17.393	3.04e-05	0.001293
Tm2d3	6.65e-08	2.1179	17.3888	3.05e-05	0.001293
Mgat3	6.62e-08	2.11696	17.2635	3.25e-05	0.001374
Arl8a	6.61e-08	2.11631	17.1762	3.41e-05	0.001431
Eif4g3	6.59e-08	2.1157	17.0951	3.56e-05	0.001485
Atp6v1a	6.59e-08	2.11545	17.0629	3.62e-05	0.001503
Epb41l1	6.58e-08	2.11509	17.0152	3.71e-05	0.001532
Pgm2l1	6.58e-08	2.11503	17.0064	3.73e-05	0.001532
Olfm1	6.56e-08	2.11457	16.9467	3.84e-05	0.001568
Rnf220	6.56e-08	2.11454	16.9425	3.85e-05	0.001568
Rab15	6.54e-08	2.11364	16.8248	4.1e-05	0.00166
Abca2	6.53e-08	2.11327	16.7768	4.2e-05	0.001693
Irgq	6.52e-08	2.113	16.7425	4.28e-05	0.001716
Hint1	6.5e-08	2.11187	16.5966	4.62e-05	0.001843
Dennd5a	6.48e-08	2.11144	16.5404	4.76e-05	0.001889
Slc12a5	6.48e-08	2.11111	16.4993	4.87e-05	0.001919
Ap2b1	6.47e-08	2.11106	16.492	4.89e-05	0.001919
Impad1	6.47e-08	2.11096	16.4793	4.92e-05	0.001922
Mapk8ip2	6.47e-08	2.11072	16.4487	5e-05	0.001944
Snap25	6.46e-08	2.11041	16.4099	5.1e-05	0.001971
Tnk2	6.46e-08	2.11036	16.4029	5.12e-05	0.001971
Nmnat2	6.45e-08	2.11009	16.3689	5.21e-05	0.001993
Tbc1d24	6.45e-08	2.11005	16.3635	5.23e-05	0.001993
Rnf208	6.44e-08	2.10979	16.3309	5.32e-05	0.002018
Lrrc4b	6.43e-08	2.10942	16.2839	5.45e-05	0.002043
Actr2	6.43e-08	2.1094	16.282	5.46e-05	0.002043
Larp1	6.43e-08	2.10927	16.2648	5.51e-05	0.002043
Ppp3cb	6.43e-08	2.10925	16.2632	5.51e-05	0.002043
Enpp5	6.43e-08	2.10925	16.2627	5.51e-05	0.002043
Ago1	6.42e-08	2.10897	16.2272	5.62e-05	0.002072
Npepps	6.42e-08	2.10875	16.1995	5.7e-05	0.002092
Psap	6.41e-08	2.10837	16.1525	5.84e-05	0.002126
Pura	6.41e-08	2.10837	16.1519	5.85e-05	0.002126
Eml2	6.4e-08	2.10816	16.1259	5.93e-05	0.002145
Rcan2	6.39e-08	2.10778	16.0785	6.08e-05	0.002183
Magee1	6.39e-08	2.10776	16.0755	6.09e-05	0.002183
Atp6ap1	6.38e-08	2.10744	16.0362	6.21e-05	0.002209
Agap3	6.38e-08	2.10744	16.0357	6.22e-05	0.002209
Madd	6.38e-08	2.10708	15.9921	6.36e-05	0.00225
Nckap1	6.37e-08	2.1069	15.9698	6.44e-05	0.002267
Sez6l	6.37e-08	2.10674	15.9497	6.5e-05	0.002281
Tmem151a	6.36e-08	2.10648	15.9175	6.62e-05	0.00231
Csde1	6.36e-08	2.10628	15.8922	6.71e-05	0.00233
Rtn3	6.34e-08	2.10562	15.8115	7e-05	0.002421
Mapre2	6.34e-08	2.10554	15.8019	7.03e-05	0.002423
Map4	6.33e-08	2.10507	15.7448	7.25e-05	0.002486
Atp5h	6.32e-08	2.10499	15.7345	7.29e-05	0.002489
Etnk1	6.32e-08	2.10484	15.7169	7.36e-05	0.002501
Nipal3	6.3e-08	2.10404	15.6192	7.75e-05	0.002622
Slc17a6	6.3e-08	2.10393	15.6056	7.8e-05	0.002628
Stau2	6.3e-08	2.10387	15.5988	7.83e-05	0.002628
Ids	6.29e-08	2.10359	15.5643	7.97e-05	0.002665
Dst	6.29e-08	2.10338	15.5399	8.08e-05	0.002679
Ogfod1	6.28e-08	2.10337	15.5385	8.08e-05	0.002679
Ppp2r1a	6.28e-08	2.10305	15.5003	8.25e-05	0.002722
Cd99l2	6.27e-08	2.10295	15.4878	8.3e-05	0.002729
Bptf	6.27e-08	2.10277	15.4659	8.4e-05	0.002749
Serinc1	6.27e-08	2.10262	15.4477	8.48e-05	0.002764
Slc30a9	6.26e-08	2.10218	15.3952	8.72e-05	0.00283
Opa1	6.25e-08	2.10187	15.3584	8.89e-05	0.002874
Pfkp	6.25e-08	2.10177	15.3462	8.95e-05	0.002881
Cep170b	6.23e-08	2.10125	15.2851	9.24e-05	0.002956
Map2k4	6.23e-08	2.10122	15.2819	9.26e-05	0.002956
Mapk9	6.23e-08	2.10108	15.2646	9.35e-05	0.002972
Tspyl4	6.23e-08	2.10096	15.2512	9.41e-05	0.002981
Wdr26	6.22e-08	2.1006	15.2074	9.63e-05	0.003038
Dnajc6	6.21e-08	2.10028	15.1707	9.82e-05	0.003086
Atcay	6.2e-08	2.09977	15.1102	0.000101	0.003173
Acox1	6.2e-08	2.09969	15.1012	0.000102	0.003173
Mtx2	6.19e-08	2.09964	15.0957	0.000102	0.003173
Cyfip2	6.19e-08	2.09954	15.0831	0.000103	0.003181
Smarcc2	6.18e-08	2.09894	15.0137	0.000107	0.003271
Ptp4a2	6.17e-08	2.0988	14.9975	0.000108	0.003271
Megf8	6.17e-08	2.09879	14.9961	0.000108	0.003271
Plcb4	6.17e-08	2.09878	14.9944	0.000108	0.003271
Hspa4	6.17e-08	2.09877	14.9938	0.000108	0.003271
Syt13	6.16e-08	2.09801	14.9056	0.000113	0.003414
Ppp2ca	6.14e-08	2.09727	14.8206	0.000118	0.003558
Selt	6.12e-08	2.0966	14.7437	0.000123	0.003684
Vps41	6.12e-08	2.09658	14.7408	0.000123	0.003684
Gapvd1	6.12e-08	2.09633	14.7127	0.000125	0.003725
Ank3	6.11e-08	2.09593	14.667	0.000128	0.003793
Faim2	6.11e-08	2.09591	14.6642	0.000128	0.003793
Dync1h1	6.1e-08	2.09553	14.621	0.000131	0.003866
Fau	6.09e-08	2.09534	14.6	0.000133	0.003885
Dync1li2	6.09e-08	2.09532	14.5978	0.000133	0.003885
Cit	6.07e-08	2.09446	14.5004	0.00014	0.004076
Ppp2r2c	6.06e-08	2.09387	14.4334	0.000145	0.004208
Disp2	6.04e-08	2.09325	14.365	0.000151	0.004327
AC126938.1	6.04e-08	2.09323	14.3619	0.000151	0.004327
Tppp	6.04e-08	2.09321	14.3605	0.000151	0.004327
Fto	6e-08	2.09136	14.1547	0.000168	0.004809
Stxbp1	5.99e-08	2.09111	14.1283	0.000171	0.004859
Set	5.98e-08	2.09044	14.0548	0.000178	0.005028
Cds2	5.98e-08	2.09037	14.0466	0.000178	0.005028
Ap3b2	5.97e-08	2.09034	14.0437	0.000179	0.005028
Lhfpl4	5.97e-08	2.09001	14.0069	0.000182	0.005109
Igip	5.97e-08	2.08993	13.9987	0.000183	0.005113
Kif1a	5.95e-08	2.08922	13.9218	0.000191	0.005308
Akt1	5.94e-08	2.08884	13.8804	0.000195	0.005407
Scd2	5.93e-08	2.08839	13.8323	0.0002	0.005527
Calr	5.93e-08	2.08823	13.8147	0.000202	0.00556
Aplp2	5.91e-08	2.08749	13.736	0.00021	0.005777
Dgcr2	5.91e-08	2.08739	13.7251	0.000212	0.005791
Ndufb10	5.9e-08	2.08723	13.7083	0.000214	0.005822
Slc7a14	5.9e-08	2.08712	13.6966	0.000215	0.005839
Tex2	5.9e-08	2.08702	13.6857	0.000216	0.005852
Gpx3	5.88e-08	2.08625	13.6038	0.000226	0.006092
Trim2	5.88e-08	2.08608	13.5858	0.000228	0.00613
Camsap2	5.88e-08	2.086	13.5778	0.000229	0.006135
Rab3c	5.85e-08	2.08508	13.4811	0.000241	0.006438
Tmod2	5.82e-08	2.08373	13.3397	0.00026	0.006918
Ppm1a	5.8e-08	2.08288	13.2521	0.000272	0.007225
Arhgef9	5.79e-08	2.08236	13.1982	0.00028	0.00741
Mprip	5.79e-08	2.08227	13.1893	0.000282	0.00742
Ndufs5	5.78e-08	2.08164	13.1243	0.000291	0.007657
Ctsb	5.77e-08	2.08117	13.0764	0.000299	0.007828
Adgrl1	5.76e-08	2.08111	13.0704	0.0003	0.007828
Slc25a4	5.75e-08	2.08056	13.0145	0.000309	0.008039
Fam219a	5.73e-08	2.07979	12.9372	0.000322	0.00835
Clstn3	5.73e-08	2.07972	12.9301	0.000323	0.008354
Frrs1l	5.72e-08	2.07927	12.8849	0.000331	0.00853
Cdip1	5.71e-08	2.0789	12.8474	0.000338	0.008674
Elavl3	5.7e-08	2.07802	12.7593	0.000354	0.009063
Cadm3	5.69e-08	2.07779	12.7371	0.000358	0.009141
Gdi2	5.67e-08	2.07686	12.6447	0.000377	0.009573
Timp2	5.66e-08	2.07625	12.5854	0.000389	0.00985
Mapt	5.65e-08	2.07579	12.5397	0.000398	0.010061
Hap1	5.64e-08	2.07535	12.4971	0.000408	0.01026
Nbea	5.63e-08	2.07504	12.4666	0.000414	0.010396
Gatsl2	5.63e-08	2.07496	12.4594	0.000416	0.010403
Hras	5.62e-08	2.07455	12.4193	0.000425	0.010595
Vdac1	5.62e-08	2.07444	12.4088	0.000427	0.010621
Prdx2	5.61e-08	2.0742	12.3857	0.000433	0.010719
Vamp2	5.57e-08	2.07251	12.2232	0.000472	0.011657
Aes	5.57e-08	2.07232	12.205	0.000477	0.011734
Malat1	5.56e-08	2.07175	12.1515	0.00049	0.012038
Snhg8	5.55e-08	2.07149	12.1263	0.000497	0.012158
Eef2	5.55e-08	2.07144	12.1215	0.000498	0.012158
Mir703	5.54e-08	2.07104	12.0837	0.000509	0.012368
Pak1	5.54e-08	2.07079	12.0604	0.000515	0.012485
Ntrk2	5.52e-08	2.06992	11.9793	0.000538	0.013001
Camta1	5.51e-08	2.06967	11.9555	0.000545	0.013107
Pafah1b1	5.51e-08	2.06964	11.9527	0.000546	0.013107
Nedd4	5.51e-08	2.0694	11.9307	0.000552	0.013222
Dnajc5	5.48e-08	2.06818	11.8178	0.000587	0.014006
Kif1b	5.47e-08	2.06768	11.7713	0.000602	0.014316
Ank2	5.46e-08	2.06741	11.747	0.000609	0.01446
Sptbn1	5.46e-08	2.06714	11.7217	0.000618	0.014614
Pja2	5.45e-08	2.06675	11.686	0.00063	0.014852
Ghitm	5.44e-08	2.06648	11.6616	0.000638	0.015004
Dnm1l	5.44e-08	2.06616	11.6324	0.000648	0.015169
Ndufb11	5.44e-08	2.06613	11.6301	0.000649	0.015169
Dclk1	5.44e-08	2.06606	11.6239	0.000651	0.015174
Ndufab1	5.42e-08	2.06528	11.553	0.000676	0.015717
Gnb1	5.39e-08	2.06402	11.44	0.000719	0.016629
App	5.39e-08	2.06399	11.4372	0.00072	0.016629
Sptan1	5.39e-08	2.06372	11.4132	0.000729	0.016796
Ywhag	5.35e-08	2.06213	11.2723	0.000787	0.018067
Tmx2	5.34e-08	2.06158	11.2242	0.000807	0.018487
Ntrk3	5.33e-08	2.06102	11.1754	0.000829	0.018925
Larp4b	5.31e-08	2.06025	11.1078	0.00086	0.019521
Map1b	5.31e-08	2.06024	11.1071	0.00086	0.019521
Atp9a	5.28e-08	2.05862	10.9672	0.000927	0.02099
Ctif	5.27e-08	2.05831	10.9404	0.000941	0.021235
Camk2b	5.27e-08	2.05822	10.9329	0.000945	0.02126
Scamp1	5.27e-08	2.05803	10.9172	0.000953	0.02138
Wbp2	5.26e-08	2.05783	10.8997	0.000962	0.021521
Atp2b1	5.25e-08	2.05724	10.8493	0.000988	0.022052
Atp6v1b2	5.24e-08	2.05643	10.7815	0.001025	0.022791
Fem1b	5.23e-08	2.05639	10.7778	0.001027	0.022791
Slc22a17	5.21e-08	2.05542	10.6966	0.001073	0.023746
Cntnap2	5.21e-08	2.05524	10.6814	0.001082	0.023875
Nlgn2	5.21e-08	2.05506	10.6667	0.001091	0.023998
Snhg14	5.2e-08	2.05495	10.6574	0.001096	0.024052
Epm2aip1	5.2e-08	2.05473	10.6385	0.001108	0.024231
Aff4	5.18e-08	2.05377	10.5593	0.001156	0.025221
Mgea5	5.18e-08	2.0535	10.5369	0.00117	0.025458
Abr	5.17e-08	2.05325	10.5165	0.001183	0.02567
Kidins220	5.16e-08	2.05267	10.4686	0.001214	0.026271
Ywhab	5.14e-08	2.05186	10.403	0.001258	0.027146
Syn2	5.13e-08	2.05107	10.3384	0.001303	0.028036
Pgrmc1	5.1e-08	2.04988	10.2424	0.001373	0.029453
Gabrq	5.08e-08	2.04855	10.1368	0.001453	0.031104
Nsg2	5.06e-08	2.04773	10.0715	0.001506	0.032138
Cdk5r1	5.05e-08	2.04733	10.0399	0.001532	0.032604
Grina	4.99e-08	2.044	9.7819	0.001762	0.03741
Rnf14	4.95e-08	2.04234	9.65539	0.001888	0.039968
G3bp2	4.94e-08	2.04179	9.61368	0.001931	0.040776
Ywhaz	4.9e-08	2.03934	9.43065	0.002134	0.044932
Pkm	4.87e-08	2.03822	9.3479	0.002232	0.046881
Mpc2	4.86e-08	2.03733	9.28323	0.002313	0.048435
Atp6v0e2	4.86e-08	2.03722	9.27498	0.002323	0.048524
Fkbp2	4.85e-08	2.03689	9.25088	0.002354	0.049037
