## Supplementary Table 8 for "scTenifoldKnk: an efficient virtual knockout tool for gene function predictions via single-cell gene regulatory network perturbation"

### Sheet: Table S8
GENE	DISTANCE	Z	FC	P.VALUE	P.ADJ
Mecp2	1.3e-05	3.34328	2958006	0	0
Jun	1.05e-07	2.33709	191.741	1.33e-43	5.15e-40
Syt2	8.16e-08	2.28693	115.897	5.01e-27	1.3e-23
H3f3b	7.24e-08	2.26329	91.3443	1.21e-21	2.35e-18
Fgf11	7.15e-08	2.26073	89.0183	3.91e-21	6.08e-18
Cplx1	6.4e-08	2.23882	71.3642	2.97e-17	3.85e-14
Fndc5	5.91e-08	2.22291	60.7587	6.45e-15	7.17e-12
Cerk	5.88e-08	2.22194	60.1647	8.72e-15	8.48e-12
Kcna2	5.86e-08	2.22136	59.8144	1.04e-14	9.01e-12
Grm5	5.62e-08	2.21313	55.0291	1.19e-13	9.23e-11
Nefh	5.42e-08	2.20593	51.1627	8.5e-13	6.01e-10
Elfn1	5.35e-08	2.20346	49.8963	1.62e-12	1.05e-09
Trnp1	5.32e-08	2.20213	49.2275	2.28e-12	1.36e-09
Scn1a	5.29e-08	2.20102	48.6769	3.02e-12	1.68e-09
Cacna2d2	5.24e-08	2.19938	47.8763	4.54e-12	2.35e-09
Nefm	5.09e-08	2.19353	45.1171	1.86e-11	8.72e-09
Nacc2	5.08e-08	2.19334	45.0282	1.94e-11	8.72e-09
Pde4a	5.08e-08	2.19317	44.9525	2.02e-11	8.72e-09
Gad1	5.07e-08	2.19289	44.8254	2.15e-11	8.82e-09
Rgs7bp	5.02e-08	2.1908	43.8824	3.49e-11	1.36e-08
Lgi2	4.97e-08	2.18891	43.0521	5.33e-11	1.97e-08
Nat8l	4.87e-08	2.18495	41.3562	1.27e-10	4.48e-08
Slc6a1	4.84e-08	2.18378	40.8679	1.63e-10	5.51e-08
Gabra1	4.84e-08	2.18351	40.7549	1.73e-10	5.59e-08
Slc24a2	4.78e-08	2.18116	39.7922	2.82e-10	8.79e-08
Atp2b2	4.75e-08	2.18	39.3284	3.58e-10	1.07e-07
Rn7sk	4.63e-08	2.17473	37.276	1.03e-09	2.95e-07
Abat	4.62e-08	2.17428	37.1076	1.12e-09	3.03e-07
Cnr1	4.61e-08	2.17423	37.0874	1.13e-09	3.03e-07
Tbc1d24	4.54e-08	2.17104	35.9057	2.07e-09	5.23e-07
Kcnc1	4.54e-08	2.17089	35.8504	2.13e-09	5.23e-07
Nlk	4.54e-08	2.17084	35.8309	2.15e-09	5.23e-07
Scn8a	4.53e-08	2.17057	35.7341	2.26e-09	5.33e-07
Lynx1	4.51e-08	2.16987	35.4804	2.58e-09	5.89e-07
Slc6a7	4.49e-08	2.16884	35.111	3.11e-09	6.89e-07
Luzp1	4.49e-08	2.16871	35.0635	3.19e-09	6.89e-07
Got2	4.48e-08	2.16842	34.9618	3.36e-09	7.07e-07
Scn1b	4.4e-08	2.16481	33.7016	6.42e-09	1.31e-06
Limk1	4.39e-08	2.16462	33.635	6.65e-09	1.33e-06
Slc32a1	4.36e-08	2.16316	33.1401	8.58e-09	1.67e-06
Syt1	4.33e-08	2.16158	32.6095	1.13e-08	2.14e-06
Phf24	4.32e-08	2.16112	32.4595	1.22e-08	2.25e-06
Snph	4.29e-08	2.16005	32.1065	1.46e-08	2.64e-06
Slc24a3	4.25e-08	2.15784	31.3937	2.11e-08	3.72e-06
Bri3bp	4.19e-08	2.15516	30.547	3.26e-08	5.63e-06
Diras1	4.18e-08	2.15494	30.4799	3.37e-08	5.7e-06
Hspa12a	4.17e-08	2.15427	30.2735	3.75e-08	6.21e-06
Nceh1	4.16e-08	2.15369	30.0944	4.12e-08	6.67e-06
Ogdh	4.15e-08	2.15331	29.9798	4.37e-08	6.86e-06
Rgs8	4.15e-08	2.15325	29.9587	4.41e-08	6.86e-06
Fam63b	4.14e-08	2.15301	29.8873	4.58e-08	6.98e-06
Slc36a1	4.13e-08	2.15263	29.7719	4.86e-08	7.27e-06
Tmem127	4.11e-08	2.15169	29.4867	5.63e-08	8.26e-06
Cluh	4.09e-08	2.15076	29.2089	6.5e-08	9.22e-06
Ahcyl1	4.09e-08	2.15063	29.1721	6.62e-08	9.22e-06
Iqsec3	4.09e-08	2.15062	29.1677	6.64e-08	9.22e-06
Pfkp	4.09e-08	2.15038	29.0984	6.88e-08	9.38e-06
Mirg	4.06e-08	2.1492	28.7483	8.24e-08	1.11e-05
Ppm1e	4.05e-08	2.1485	28.5444	9.16e-08	1.2e-05
Tmem65	4.05e-08	2.14841	28.5189	9.28e-08	1.2e-05
Syt7	4.04e-08	2.14805	28.4147	9.79e-08	1.25e-05
Zbtb4	4.03e-08	2.14748	28.2491	1.07e-07	1.34e-05
Kcnc2	4.01e-08	2.1467	28.0267	1.2e-07	1.48e-05
Arrb1	4e-08	2.14628	27.9082	1.27e-07	1.55e-05
Chga	3.99e-08	2.14586	27.7889	1.35e-07	1.61e-05
Slc4a3	3.99e-08	2.14578	27.766	1.37e-07	1.61e-05
Ppm1l	3.99e-08	2.14549	27.6842	1.43e-07	1.66e-05
Fam126b	3.98e-08	2.14537	27.6493	1.45e-07	1.66e-05
Zbtb7a	3.98e-08	2.14523	27.6102	1.48e-07	1.67e-05
Kcnab2	3.97e-08	2.14484	27.5016	1.57e-07	1.72e-05
Igsf9b	3.97e-08	2.14483	27.4982	1.57e-07	1.72e-05
Tmem178b	3.97e-08	2.14473	27.4698	1.6e-07	1.72e-05
Snhg14	3.9e-08	2.1412	26.498	2.64e-07	2.81e-05
Adgrb1	3.89e-08	2.14087	26.4104	2.76e-07	2.9e-05
Fut9	3.89e-08	2.14077	26.383	2.8e-07	2.9e-05
Syp	3.88e-08	2.14041	26.2878	2.94e-07	3e-05
Epha5	3.88e-08	2.14033	26.2663	2.97e-07	3e-05
Nrip3	3.87e-08	2.13989	26.1483	3.16e-07	3.15e-05
Nrxn3	3.86e-08	2.13916	25.9536	3.5e-07	3.44e-05
Dlst	3.84e-08	2.1381	25.6742	4.04e-07	3.93e-05
Atrn	3.83e-08	2.13788	25.6183	4.16e-07	3.99e-05
Dnm1	3.83e-08	2.13769	25.5667	4.27e-07	4.05e-05
Cab39	3.83e-08	2.13753	25.5262	4.36e-07	4.09e-05
Atp1a3	3.82e-08	2.13734	25.4778	4.47e-07	4.14e-05
Nfasc	3.81e-08	2.13664	25.2954	4.92e-07	4.5e-05
Rnf157	3.8e-08	2.13611	25.1594	5.28e-07	4.77e-05
Lpgat1	3.79e-08	2.13584	25.0883	5.48e-07	4.89e-05
B4galt5	3.79e-08	2.13532	24.9575	5.86e-07	5.18e-05
Chd5	3.77e-08	2.13477	24.8175	6.3e-07	5.51e-05
Ndrg4	3.77e-08	2.13463	24.782	6.42e-07	5.55e-05
Adarb1	3.76e-08	2.13426	24.689	6.74e-07	5.76e-05
Cs	3.76e-08	2.13417	24.666	6.82e-07	5.76e-05
Mapk8ip3	3.75e-08	2.13356	24.5127	7.38e-07	6.17e-05
Dexi	3.75e-08	2.13333	24.4553	7.61e-07	6.29e-05
Trim37	3.74e-08	2.13308	24.3937	7.85e-07	6.43e-05
Kcna6	3.74e-08	2.13276	24.3143	8.18e-07	6.63e-05
Scn2b	3.72e-08	2.13171	24.0556	9.36e-07	7.45e-05
Peg13	3.72e-08	2.13169	24.05	9.39e-07	7.45e-05
Madd	3.7e-08	2.13095	23.8687	1.03e-06	8.1e-05
Mgat3	3.69e-08	2.13045	23.7473	1.1e-06	8.54e-05
Srcin1	3.69e-08	2.13036	23.726	1.11e-06	8.55e-05
Dnajc27	3.68e-08	2.12995	23.6253	1.17e-06	8.86e-05
Ttbk2	3.68e-08	2.12992	23.6199	1.17e-06	8.86e-05
Eml2	3.68e-08	2.12974	23.5771	1.2e-06	8.92e-05
Nfe2l1	3.68e-08	2.12972	23.5706	1.2e-06	8.92e-05
Klc2	3.67e-08	2.12902	23.4033	1.31e-06	9.56e-05
Chst2	3.67e-08	2.12901	23.4013	1.31e-06	9.56e-05
Strbp	3.66e-08	2.12872	23.3314	1.36e-06	9.82e-05
Igip	3.66e-08	2.12851	23.2815	1.4e-06	9.92e-05
Kif5a	3.66e-08	2.12849	23.2764	1.4e-06	9.92e-05
Got1	3.64e-08	2.12756	23.0566	1.57e-06	0.000109
Hspa4l	3.64e-08	2.12746	23.0336	1.59e-06	0.000109
Map1a	3.64e-08	2.12743	23.0278	1.6e-06	0.000109
Srgap3	3.64e-08	2.1274	23.0209	1.6e-06	0.000109
Rap1gap	3.63e-08	2.12716	22.9628	1.65e-06	0.000112
Atp2a2	3.59e-08	2.12504	22.4722	2.13e-06	0.000143
Elovl6	3.59e-08	2.12498	22.4573	2.15e-06	0.000143
Pitpna	3.58e-08	2.12466	22.3843	2.23e-06	0.000147
Tbc1d9b	3.58e-08	2.12438	22.3214	2.31e-06	0.000151
Cplx2	3.57e-08	2.12388	22.2072	2.45e-06	0.000159
Diras2	3.57e-08	2.12376	22.1806	2.48e-06	0.000159
Nsf	3.55e-08	2.12283	21.9709	2.77e-06	0.000176
Lgi3	3.55e-08	2.12269	21.94	2.81e-06	0.000178
Cntn2	3.55e-08	2.12256	21.9109	2.86e-06	0.000179
Cit	3.54e-08	2.12229	21.849	2.95e-06	0.000183
Fam168a	3.54e-08	2.12199	21.7837	3.05e-06	0.000187
Atp13a2	3.54e-08	2.12198	21.7799	3.06e-06	0.000187
Septin3	3.53e-08	2.12183	21.7471	3.11e-06	0.000189
Fam168b	3.51e-08	2.12074	21.5067	3.53e-06	0.000213
Thy1	3.5e-08	2.11986	21.3145	3.9e-06	0.000233
Slc38a1	3.49e-08	2.11951	21.2379	4.06e-06	0.000241
Cadps	3.49e-08	2.11928	21.1872	4.17e-06	0.000245
Eno2	3.47e-08	2.11856	21.0332	4.51e-06	0.000264
Ncdn	3.47e-08	2.11842	21.0031	4.59e-06	0.000266
Clstn1	3.46e-08	2.11758	20.8236	5.04e-06	0.000288
Taok1	3.46e-08	2.11753	20.8129	5.06e-06	0.000288
Zyg11b	3.46e-08	2.1175	20.8071	5.08e-06	0.000288
Slc2a3	3.45e-08	2.11745	20.7947	5.11e-06	0.000288
Chd3os	3.45e-08	2.11707	20.7159	5.33e-06	0.000297
Eif4g3	3.45e-08	2.11705	20.7114	5.34e-06	0.000297
Atp6v0a1	3.43e-08	2.11597	20.4838	6.01e-06	0.000332
Ina	3.42e-08	2.11567	20.4209	6.21e-06	0.00034
Opa1	3.42e-08	2.11555	20.3957	6.3e-06	0.000342
Dnm3	3.42e-08	2.11539	20.3624	6.41e-06	0.000346
Spock2	3.42e-08	2.1153	20.3436	6.47e-06	0.000347
Etnk1	3.41e-08	2.11496	20.2742	6.71e-06	0.000355
Ncs1	3.41e-08	2.11495	20.2719	6.72e-06	0.000355
Nova1	3.4e-08	2.1141	20.097	7.36e-06	0.000387
Slc25a12	3.4e-08	2.11402	20.0802	7.43e-06	0.000388
Scamp5	3.39e-08	2.11355	19.9826	7.82e-06	0.000405
Cntnap2	3.38e-08	2.11308	19.8876	8.21e-06	0.000423
Purb	3.36e-08	2.11206	19.6815	9.15e-06	0.000468
Eef1a2	3.35e-08	2.11154	19.5779	9.66e-06	0.000491
Gabrg2	3.34e-08	2.11109	19.4872	1.01e-05	0.000511
Oxct1	3.34e-08	2.11079	19.4275	1.04e-05	0.000524
Epb41l1	3.34e-08	2.1107	19.4096	1.05e-05	0.000526
Wdr7	3.33e-08	2.11031	19.3324	1.1e-05	0.000541
Pkp4	3.33e-08	2.11031	19.3317	1.1e-05	0.000541
Trim2	3.33e-08	2.11013	19.2966	1.12e-05	0.000547
Slc6a17	3.33e-08	2.10997	19.2661	1.14e-05	0.000553
Aak1	3.32e-08	2.10985	19.2413	1.15e-05	0.000556
Elmod1	3.32e-08	2.10969	19.2099	1.17e-05	0.000562
Mgrn1	3.32e-08	2.10947	19.1677	1.2e-05	0.000571
Rap1gds1	3.31e-08	2.10919	19.113	1.23e-05	0.000584
Abca2	3.31e-08	2.10904	19.0828	1.25e-05	0.00059
Gad2	3.31e-08	2.10895	19.0657	1.26e-05	0.000592
Kcnq2	3.3e-08	2.10864	19.0053	1.3e-05	0.000607
Bcat1	3.27e-08	2.10669	18.6293	1.59e-05	0.000735
Sv2a	3.27e-08	2.10657	18.6068	1.61e-05	0.000739
Hk1	3.27e-08	2.1064	18.5755	1.63e-05	0.000747
Enah	3.26e-08	2.10626	18.5476	1.66e-05	0.000754
Syngr1	3.26e-08	2.10583	18.4667	1.73e-05	0.000782
Cyfip2	3.25e-08	2.10564	18.4303	1.76e-05	0.000792
Snx10	3.25e-08	2.10556	18.4168	1.77e-05	0.000793
Myo5a	3.25e-08	2.10535	18.3765	1.81e-05	0.000806
Impad1	3.24e-08	2.10489	18.2913	1.9e-05	0.000838
Cx3cl1	3.24e-08	2.10475	18.2637	1.92e-05	0.000845
Clip3	3.23e-08	2.10431	18.1827	2.01e-05	0.000872
Stx1b	3.23e-08	2.10431	18.182	2.01e-05	0.000872
Cntn1	3.22e-08	2.10385	18.0966	2.1e-05	0.000907
Nmnat2	3.22e-08	2.10376	18.0798	2.12e-05	0.000909
Inpp4a	3.22e-08	2.10371	18.0714	2.13e-05	0.000909
Stau2	3.21e-08	2.10301	17.941	2.28e-05	0.000965
Bend6	3.21e-08	2.10295	17.9304	2.29e-05	0.000965
Enpp5	3.21e-08	2.10293	17.9273	2.3e-05	0.000965
Slc12a5	3.2e-08	2.10251	17.8511	2.39e-05	0.000999
Hmbox1	3.19e-08	2.10159	17.6831	2.61e-05	0.001085
Arl8a	3.18e-08	2.10141	17.6499	2.66e-05	0.001098
Gatsl2	3.17e-08	2.10091	17.5602	2.78e-05	0.001145
Nefl	3.17e-08	2.10042	17.4735	2.91e-05	0.001192
Aplp2	3.16e-08	2.10016	17.4257	2.99e-05	0.001216
Syn1	3.16e-08	2.09979	17.3601	3.09e-05	0.001252
Camk2n2	3.15e-08	2.09927	17.2688	3.24e-05	0.001307
Ap2b1	3.14e-08	2.099	17.2208	3.33e-05	0.001334
Rab3c	3.13e-08	2.09798	17.0428	3.65e-05	0.001457
Larp1	3.13e-08	2.09782	17.0133	3.71e-05	0.001466
Gtf2i	3.12e-08	2.09781	17.0121	3.71e-05	0.001466
Pura	3.1e-08	2.09628	16.7486	4.27e-05	0.001676
Rcan2	3.08e-08	2.09523	16.5696	4.69e-05	0.001826
Nav1	3.08e-08	2.09522	16.5672	4.7e-05	0.001826
Pgm2l1	3.08e-08	2.09503	16.5352	4.78e-05	0.001847
Atp6ap1	3.08e-08	2.09485	16.5043	4.85e-05	0.001868
Atp6v1a	3.08e-08	2.09479	16.4953	4.88e-05	0.001868
Syt13	3.07e-08	2.09425	16.4043	5.12e-05	0.00195
Pygb	3.07e-08	2.09414	16.3856	5.17e-05	0.00196
Cep170b	3.06e-08	2.09382	16.331	5.32e-05	0.002008
Atcay	3.06e-08	2.0936	16.2949	5.42e-05	0.002027
Syt11	3.06e-08	2.0936	16.2944	5.42e-05	0.002027
Ank2	3.06e-08	2.09352	16.2805	5.46e-05	0.002032
Meg3	3.05e-08	2.09331	16.2463	5.56e-05	0.002059
Rtn3	3.05e-08	2.09318	16.2246	5.63e-05	0.002073
Epm2aip1	3.05e-08	2.09308	16.2084	5.67e-05	0.002081
Csnk1g2	3.04e-08	2.09231	16.0807	6.07e-05	0.002216
Vps41	3.03e-08	2.09199	16.0277	6.24e-05	0.002262
Cand1	3.03e-08	2.09197	16.0244	6.25e-05	0.002262
Mapk10	3.03e-08	2.09147	15.9428	6.53e-05	0.00235
Napb	3.02e-08	2.09138	15.9284	6.58e-05	0.002357
Elavl3	3.02e-08	2.09084	15.84	6.89e-05	0.002459
Rab6b	3.01e-08	2.09065	15.8106	7e-05	0.002486
Olfm1	3.01e-08	2.09059	15.7999	7.04e-05	0.002489
Kbtbd2	3e-08	2.08972	15.6603	7.58e-05	0.002667
Plekhb2	3e-08	2.08961	15.6432	7.65e-05	0.002679
Rufy3	3e-08	2.08951	15.6264	7.72e-05	0.002683
Ttyh3	2.99e-08	2.08949	15.6234	7.73e-05	0.002683
Ppp2r1a	2.99e-08	2.08923	15.5812	7.9e-05	0.002722
Psap	2.99e-08	2.08921	15.5792	7.91e-05	0.002722
Kif1a	2.99e-08	2.08903	15.5491	8.04e-05	0.002754
Endod1	2.98e-08	2.08876	15.5069	8.22e-05	0.002804
Ppp2ca	2.97e-08	2.08817	15.4132	8.64e-05	0.002933
Adgrl1	2.97e-08	2.088	15.3863	8.76e-05	0.002962
Mapk9	2.97e-08	2.08763	15.3286	9.03e-05	0.003041
Tspan7	2.96e-08	2.0872	15.2612	9.36e-05	0.003133
Ndrg3	2.96e-08	2.08717	15.2561	9.39e-05	0.003133
Rnf208	2.95e-08	2.08671	15.1841	9.75e-05	0.003241
Smim13	2.95e-08	2.08663	15.1724	9.81e-05	0.003247
Kif1b	2.95e-08	2.08651	15.1528	9.92e-05	0.003267
Synj1	2.94e-08	2.08586	15.0526	0.000105	0.003418
Ghitm	2.94e-08	2.08585	15.0514	0.000105	0.003418
Nckap1	2.94e-08	2.08575	15.0353	0.000106	0.003433
Fscn1	2.93e-08	2.08531	14.9689	0.000109	0.003541
Slc22a17	2.92e-08	2.08457	14.8545	0.000116	0.003747
Cd47	2.92e-08	2.08426	14.8088	0.000119	0.003823
Larp4b	2.91e-08	2.08414	14.7907	0.00012	0.003844
Hspa4	2.91e-08	2.08404	14.7744	0.000121	0.003861
Inpp5f	2.91e-08	2.08385	14.746	0.000123	0.003904
Aes	2.91e-08	2.08375	14.7313	0.000124	0.003919
Dpysl2	2.91e-08	2.0836	14.7088	0.000125	0.00395
Selt	2.9e-08	2.08325	14.6551	0.000129	0.004047
Nlgn2	2.9e-08	2.08292	14.6059	0.000133	0.004138
Clstn3	2.89e-08	2.0826	14.5578	0.000136	0.004228
Tspyl4	2.89e-08	2.08234	14.5197	0.000139	0.004297
Actb	2.88e-08	2.08216	14.4921	0.000141	0.004343
Mapk8ip2	2.87e-08	2.08146	14.3895	0.000149	0.004568
Cend1	2.87e-08	2.08106	14.3303	0.000153	0.004695
Csnk1e	2.87e-08	2.08099	14.3195	0.000154	0.004704
Ids	2.86e-08	2.0808	14.2925	0.000156	0.004753
Lhfpl4	2.84e-08	2.07941	14.0898	0.000174	0.005273
Nedd4	2.84e-08	2.07891	14.0181	0.000181	0.005457
Wbp2	2.82e-08	2.07808	13.8991	0.000193	0.005791
Ppp2r2c	2.82e-08	2.078	13.8877	0.000194	0.005804
Celsr2	2.82e-08	2.0779	13.8737	0.000196	0.005825
Map4	2.81e-08	2.07708	13.7582	0.000208	0.006171
Snap25	2.81e-08	2.07698	13.7439	0.000209	0.006194
Rnf14	2.81e-08	2.07674	13.7093	0.000213	0.006285
Dpp6	2.8e-08	2.07664	13.6951	0.000215	0.006309
Ptp4a2	2.8e-08	2.07623	13.6381	0.000222	0.006479
Ipo9	2.79e-08	2.07595	13.5994	0.000226	0.006589
Nrxn2	2.79e-08	2.07568	13.5611	0.000231	0.0067
Glud1	2.79e-08	2.0754	13.5222	0.000236	0.006815
Stxbp1	2.78e-08	2.07515	13.4879	0.00024	0.006915
Kif5c	2.76e-08	2.0734	13.248	0.000273	0.00783
Cds2	2.75e-08	2.07262	13.1426	0.000289	0.008252
Dst	2.74e-08	2.07229	13.0985	0.000296	0.008418
Actr1b	2.74e-08	2.07223	13.0901	0.000297	0.008425
Ptprs	2.73e-08	2.07176	13.0271	0.000307	0.008681
Dnajc5	2.73e-08	2.07169	13.018	0.000309	0.008692
Set	2.73e-08	2.07146	12.9865	0.000314	0.008807
Disp2	2.73e-08	2.07116	12.947	0.00032	0.008963
Grina	2.71e-08	2.07028	12.8304	0.000341	0.009505
Camta1	2.71e-08	2.06988	12.7784	0.000351	0.009738
Sptbn1	2.7e-08	2.06917	12.685	0.000369	0.0102
Tmod2	2.7e-08	2.06898	12.6608	0.000373	0.010296
Cd99l2	2.69e-08	2.06864	12.6167	0.000382	0.010476
Gpi1	2.69e-08	2.06861	12.6123	0.000383	0.010476
B4galt6	2.69e-08	2.06858	12.6087	0.000384	0.010476
Pacsin1	2.66e-08	2.06671	12.3686	0.000437	0.011871
Ptdss1	2.66e-08	2.06641	12.3307	0.000446	0.012072
Tmx2	2.66e-08	2.06622	12.3069	0.000451	0.012185
Adora1	2.66e-08	2.0661	12.2923	0.000455	0.012238
Tppp	2.65e-08	2.06593	12.2698	0.00046	0.012337
Calr	2.65e-08	2.06588	12.2644	0.000462	0.012337
Ank3	2.64e-08	2.06469	12.1148	0.0005	0.013321
Hdac11	2.63e-08	2.06392	12.0199	0.000526	0.013969
Dzank1	2.6e-08	2.06205	11.7909	0.000595	0.015743
Scamp1	2.6e-08	2.06169	11.7478	0.000609	0.016057
Scd2	2.59e-08	2.06139	11.7115	0.000621	0.016318
Cdk5r2	2.58e-08	2.0603	11.5814	0.000666	0.017441
Cbx6	2.57e-08	2.0599	11.5335	0.000684	0.017794
Pkm	2.57e-08	2.05988	11.5316	0.000684	0.017794
Sult4a1	2.56e-08	2.05881	11.4058	0.000732	0.018977
Vdac1	2.55e-08	2.05835	11.3516	0.000754	0.019475
Vamp2	2.55e-08	2.05823	11.3379	0.000759	0.019553
Rian	2.54e-08	2.05723	11.2222	0.000808	0.020743
Atp6v0e2	2.53e-08	2.05659	11.1479	0.000841	0.021519
Gpm6a	2.53e-08	2.05624	11.1077	0.00086	0.021918
Mapre2	2.51e-08	2.05511	10.9798	0.000921	0.023407
Sobp	2.5e-08	2.05396	10.8511	0.000987	0.02501
Tpi1	2.49e-08	2.05362	10.8131	0.001008	0.025445
Scrn1	2.49e-08	2.05346	10.7958	0.001017	0.0256
Atp6v1b2	2.49e-08	2.05326	10.7734	0.00103	0.025829
Gnb1	2.46e-08	2.05138	10.5669	0.001151	0.028787
Cadm3	2.46e-08	2.05078	10.5023	0.001192	0.029714
Negr1	2.45e-08	2.05001	10.4193	0.001247	0.03098
Zdhhc22	2.44e-08	2.04932	10.3456	0.001298	0.032139
Cdip1	2.43e-08	2.049	10.3119	0.001322	0.032628
Serinc1	2.41e-08	2.047	10.1024	0.001481	0.036436
Thra	2.41e-08	2.04695	10.0967	0.001485	0.036436
Map1b	2.4e-08	2.0466	10.0604	0.001515	0.037043
Timp2	2.39e-08	2.04557	9.95424	0.001605	0.039119
Hsph1	2.39e-08	2.04543	9.94012	0.001617	0.039297
Ywhag	2.39e-08	2.04519	9.91562	0.001639	0.039699
Tcf25	2.35e-08	2.04239	9.63374	0.00191	0.046133
